# Acquisition, transmission and strain diversity of human gut-colonizing crAss-like phages

**DOI:** 10.1101/460113

**Authors:** Benjamin A. Siranosian, Fiona B. Tamburini, Gavin Sherlock, Ami S. Bhatt

## Abstract

CrAss-like phages are double-stranded DNA viruses that are prevalent in human gut microbiomes. Here, we analyze gut metagenomic data from mother-infant pairs and patients undergoing fecal microbiota transplantation to evaluate the patterns of acquisition, transmission and strain diversity of crAss-like phages. We find that crAss-like phages are rarely detected at birth but are increasingly prevalent in the infant microbiome after one month of life. We observe nearly identical genomes in 50% of cases where the same crAss-like clade is detected in both the mother and the infant, suggesting vertical transmission. In cases of putative transmission of prototypical crAssphage (p-crAssphage), we find that a subset of strains present in the mother are detected in the infant, and that strain diversity in infants increases with time. Strain diversity in the p-crAssphage population in mothers is generally low, with a median of 50 variable sites in the 97kb genome. Putative tail fiber proteins are enriched for nonsynonymous strain variation compared to other genes, suggesting a potential evolutionary benefit to maintaining strain diversity in specific genes. Finally, we show that p-crAssphage can be acquired through fecal microbiota transplantation. These results enhance our understanding of the acquisition, individual-level strain diversity, and transmission of crAss-like phages, which have emerged as some of the most successful human-associated microbes.
