## Supplemental Table 2 for "Acquisition, transmission and strain diversity of human gut-colonizing crAss-like phages"

### Sheet: Summary statistics
	All p-crAssphage assemblies	Figure 2 contributors only
Total assemblies	70	29
N50 (mean)	51960.1	59628.6
N50 (median)	55373	75467
N50 (SD)	41594.8	41363.1
# contigs (mean)	13.9857	12.1034
# contigs (median)	4	3
# contigs (SD)	17.3952	16.9038
Largest contig (mean)	54513.5	61340.3
Largest contig (median)	55373	75467
Largest contig (SD)	39293.1	38529.8
Total length (mean)	86676.5	89325.1
Total length (median)	95975.5	96300
Total length (SD)	25308.1	24236.3

### Sheet: p-crAssphage assembly statistic
Assembly	figure 1 contributor	N50	N75	# contigs	Largest contig	Total length	# contigs (>= 0 bp)	# contigs (>= 1000 bp)	# contigs (>= 5000 bp)	# contigs (>= 10000 bp)	# contigs (>= 25000 bp)	# contigs (>= 50000 bp)	Total length (>= 0 bp)	Total length (>= 1000 bp)	Total length (>= 5000 bp)	Total length (>= 10000 bp)	Total length (>= 25000 bp)	Total length (>= 50000 bp)	Reference length	GC (%)	Reference GC (%)	L50	L75	# misassemblies	# misassembled contigs	Misassembled contigs length	# local misassemblies	# scaffold gap ext. mis.	# scaffold gap loc. mis.	# unaligned mis. contigs	# unaligned contigs	Unaligned length	Genome fraction (%)	Duplication ratio	# N's per 100 kbp	# mismatches per 100 kbp	# indels per 100 kbp	Largest alignment	Total aligned length	NA50	NGA50	LA50	NA75	LA75
12_M	FALSE	96222	96222	2	96222	96897	2	1	1	1	1	1	96897	96222	96222	96222	96222	96222	97065	29.24	29.27	1	1	0	0	0	8	0	0	0	0 + 1 part	6732	92.901	1	0	2648.21	76.52	89490	90158	89490	89490	1	89490	1
137_M	FALSE	98276	98276	1	98276	98276	1	1	1	1	1	1	98276	98276	98276	98276	98276	98276	97065	29.26	29.27	1	1	2	1	98276	7	0	0	0	0 + 1 part	5233	95.766	1.001	0	2663.65	92.52	57902	93043	57902	57902	1	33059	2
184_12M	TRUE	77375	77375	2	77375	94891	2	2	2	2	1	1	94891	94891	94891	94891	77375	77375	97065	29.28	29.27	1	1	1	1	77375	13	0	0	0	0 + 2 part	5701	91.964	0.999	0	2835.38	112.03	62066	89190	62066	62066	1	14019	2
184_M	TRUE	97586	97586	1	97586	97586	1	1	1	1	1	1	97586	97586	97586	97586	97586	97586	97065	29.18	29.27	1	1	2	1	97586	11	0	0	0	0 + 1 part	6816	93.455	1.001	0	2792.35	59.53	39405	90770	33887	33887	2	33887	2
203_12M	FALSE	98442	98442	1	98442	98442	1	1	1	1	1	1	98442	98442	98442	98442	98442	98442	97065	29.14	29.27	1	1	2	1	98442	12	0	0	0	0 + 1 part	9798	91.398	0.999	0	2775.18	81.16	51822	88644	51822	51822	1	34345	2
224_M	FALSE	95274	95274	4	95274	103582	4	4	1	1	1	1	103582	103582	95274	95274	95274	95274	97065	28.62	29.27	1	1	0	0	0	0	0	0	1	3 + 1 part	85119	19.027	1	0	4120.42	10.83	7740	18463	NA	-	NA	NA	NA
229_12M	FALSE	98043	98043	1	98043	98043	1	1	1	1	1	1	98043	98043	98043	98043	98043	98043	97065	29.22	29.27	1	1	2	1	98043	10	0	0	0	0 + 1 part	6636	94.194	1	0	2805.46	108.28	70576	91401	70576	70576	1	16916	2
241_12M	FALSE	14997	10442	10	20269	97040	10	9	7	5	0	0	97040	96251	88098	74580	0	0	97065	29.24	29.27	3	5	1	1	7692	10	0	0	1	0 + 4 part	9086	89.178	1.016	0	2406.4	50.83	20269	87150	12339	12339	3	5473	6
256_M	FALSE	96117	96117	1	96117	96117	1	1	1	1	1	1	96117	96117	96117	96117	96117	96117	97065	29.15	29.27	1	1	2	1	96117	10	0	0	0	0 + 1 part	7157	91.681	1	0	2358.69	56.19	35342	88959	32659	32659	2	20958	3
263_12M	TRUE	98238	98238	2	98238	99391	2	2	1	1	1	1	99391	99391	98238	98238	98238	98238	97065	29.39	29.27	1	1	2	1	98238	7	0	0	0	1 + 1 part	7803	94.389	1	0	2836.75	62.21	35130	91588	34636	34636	2	21822	3
263_4M	TRUE	98062	98062	2	98062	99075	2	2	1	1	1	1	99075	99075	98062	98062	98062	98062	97065	29.12	29.27	1	1	2	1	98062	8	0	0	0	0 + 1 part	6838	94.803	1.002	0	2839.57	67.38	34766	92237	34636	34636	2	21822	3
263_M	TRUE	50870	45554	3	50870	97767	3	3	2	2	2	1	97767	97767	96424	96424	96424	50870	97065	29.25	29.27	1	2	1	1	50870	6	0	0	0	0 + 3 part	5302	95.295	1	0	2746.01	67.03	44464	92465	25696	25696	2	22188	3
268_12M	TRUE	94656	94656	2	94656	96300	2	2	1	1	1	1	96300	96300	94656	94656	94656	94656	97065	29.11	29.27	1	1	3	1	94656	12	0	0	0	0 + 1 part	6029	91.56	1.016	0	3767.17	78.76	37424	90096	24909	24909	2	20674	3
268_M	TRUE	46129	46129	5	50063	101198	5	3	2	2	2	1	101198	99824	96192	96192	96192	50063	97065	29.33	29.27	2	2	1	1	46129	10	0	0	0	2 + 1 part	9173	94.591	1.002	0	3483.09	92.58	49909	91866	23297	49909	2	17978	3
272_12M	TRUE	5038	2472	26	17326	87883	26	21	4	2	0	0	87883	83731	45814	33950	0	0	97065	29.61	29.27	4	12	1	1	2875	2	0	0	2	1 + 4 part	5250	83.03	1.025	0	2291.76	53.35	17326	80591	5005	3269	4	1910	13
272_M	TRUE	2272	1360	42	8252	73335	42	27	1	0	0	0	73335	62150	8252	0	0	0	97065	30.37	29.27	11	22	1	1	3187	2	0	0	1	5 + 2 part	9240	63.54	1.039	0	2386.7	43.78	8252	61646	1817	1088	12	756	27
274_M	FALSE	20250	13242	8	34124	96611	8	7	5	4	1	0	96611	95984	88148	81908	34124	0	97065	29.27	29.27	2	4	1	1	4022	3	0	0	0	0 + 2 part	2077	96.309	1.011	0	2250.7	92	32717	93544	20248	20248	2	12572	4
275_M	FALSE	64252	21925	4	64252	94650	4	4	2	2	1	1	94650	94650	86177	86177	64252	64252	97065	29.31	29.27	1	2	3	2	86177	7	0	0	0	0 + 3 part	6873	90.456	1	0	2378.11	83.14	31959	87777	25909	25909	2	8367	4
326_M	FALSE	50716	41663	4	50716	94230	4	3	2	2	2	1	94230	93717	92379	92379	92379	50716	97065	29.21	29.27	1	2	2	2	92379	8	0	0	0	1 + 2 part	5059	91.716	1.002	0	2572.34	69.64	28532	89077	22597	22597	2	18034	4
332_12M	FALSE	36411	36411	5	38377	96923	5	5	4	3	2	0	96923	96923	95479	85633	74788	0	97065	29.21	29.27	2	2	2	2	46257	10	0	0	0	0 + 3 part	8876	90.779	0.999	0	2695.34	93.06	33060	88045	18407	18407	2	10843	4
335_12M	TRUE	3426	1855	34	8141	78566	34	22	3	0	0	0	78566	68363	19286	0	0	0	97065	30.12	29.27	8	16	1	1	4440	5	0	0	1	0 + 4 part	5002	74.851	1.013	0	2198.09	30.28	8141	72680	2827	2293	9	1407	18
335_M	TRUE	62293	32168	3	62293	94984	3	2	2	2	2	1	94984	94461	94461	94461	94461	62293	97065	29.26	29.27	1	2	1	1	62293	8	0	0	0	0 + 1 part	3118	94.107	1.006	0	2590.18	86.49	34969	91355	31692	31692	2	24206	3
343_12M	TRUE	20264	15436	7	30246	94032	7	7	4	4	1	0	94032	94032	83399	83399	30246	0	97065	29.21	29.27	2	4	3	3	50228	10	0	0	0	0 + 5 part	6807	89.19	1.008	0	2547.01	72.77	23183	87143	16859	16859	3	5909	5
343_M	TRUE	94103	59560	4	94103	154687	4	2	2	2	2	2	154687	153663	153663	153663	153663	153663	97065	30.61	29.27	1	2	3	1	94103	10	0	0	0	3 + 1 part	67083	90.322	0.999	0	2541.32	82.13	47830	87604	11103	25183	3	NA	NA
345_12M	TRUE	1048	765	46	2352	46659	46	16	0	0	0	0	46659	25218	0	0	0	0	97065	30.84	29.27	15	28	2	2	1832	1	0	0	0	0 + 5 part	3242	43.44	1.03	0	2400.09	28.46	2216	42152	970	-	16	621	32
345_M	TRUE	91812	91812	3	91812	92952	3	1	1	1	1	1	92952	91812	91812	91812	91812	91812	97065	29.1	29.27	1	1	3	1	91812	7	0	0	0	1 + 1 part	4653	90.976	1	0	2536.63	81.53	34269	88299	28373	28373	2	23848	3
383_12M	FALSE	99129	99129	1	99129	99129	1	1	1	1	1	1	99129	99129	99129	99129	99129	99129	97065	29.11	29.27	1	1	3	1	99129	11	0	0	0	0 + 1 part	8375	93.458	1	0	3061.24	91.5	38707	90754	25211	25211	2	17868	3
387_12M	FALSE	98931	98931	2	98931	100449	2	2	1	1	1	1	100449	100449	98931	98931	98931	98931	97065	29.42	29.27	1	1	2	1	98931	7	0	0	0	1 + 1 part	6722	96.464	1.001	0	2773.59	97.19	58380	93727	58380	58380	1	31286	2
387_4M	FALSE	928	638	27	2298	24895	27	7	0	0	0	0	24895	11101	0	0	0	0	97065	32.44	29.27	9	17	0	0	0	0	0	0	1	0 + 1 part	1700	23.379	1.022	0	1952.14	44.07	2054	22686	795	-	11	592	20
511_M	FALSE	24826	12907	6	32605	93435	6	6	5	4	1	0	93435	93435	90724	83065	32605	0	97065	29.06	29.27	2	3	2	2	45332	7	0	0	1	0 + 3 part	6793	88.412	1.01	0	2637.01	71.08	29519	85917	24445	24445	2	8275	4
526_M	FALSE	26288	19913	8	30630	95141	8	5	4	4	2	0	95141	92497	89979	89979	56918	0	97065	29.32	29.27	2	3	2	2	43778	8	0	0	0	2 + 2 part	7015	88.854	1.022	0	2338.66	70.73	26288	86905	25598	25598	2	8260	4
53_12M	FALSE	95018	95018	2	95018	97358	2	2	1	1	1	1	97358	97358	95018	95018	95018	95018	97065	29.11	29.27	1	1	3	1	95018	9	0	0	0	0 + 2 part	8919	91.077	1	0	2421.84	83.71	36693	88439	28538	28538	2	19562	3
53_4M	FALSE	97366	97366	1	97366	97366	1	1	1	1	1	1	97366	97366	97366	97366	97366	97366	97065	29.12	29.27	1	1	3	1	97366	10	0	0	0	0 + 1 part	7382	92.668	1	0	2459.2	83.38	38207	89984	28538	28538	2	20876	3
549_M	FALSE	95943	95943	9	95943	103489	9	3	1	1	1	1	103489	99051	95943	95943	95943	95943	97065	30.34	29.27	1	1	2	1	95943	9	0	0	0	8 + 1 part	15786	89.774	1.006	0	2280.26	53.94	51718	87703	34735	51718	2	34735	2
566_M	FALSE	18373	15818	9	22665	95834	9	9	6	4	0	0	95834	95834	88932	77635	0	0	97065	29.27	29.27	3	4	2	2	20383	5	0	0	1	1 + 4 part	6744	91.638	1.002	0	2621.76	92.19	22665	88937	17360	17360	3	6636	5
577_M	FALSE	6106	4099	23	13613	92511	23	18	6	2	0	0	92511	89377	53882	24735	0	0	97065	29.18	29.27	5	10	0	0	0	2	0	0	4	11 + 8 part	59374	33.69	1.013	0	3733.83	73.39	9490	32810	NA	-	NA	NA	NA
585_M	FALSE	97474	97474	2	97474	111636	2	2	2	2	1	1	111636	111636	111636	111636	97474	97474	97065	29.57	29.27	1	1	1	1	97474	9	0	0	0	1 + 1 part	19716	94.747	0.999	0	2538.98	92.43	48702	91920	43218	48702	2	43218	2
589_M	FALSE	4443	1917	39	14419	94360	39	25	5	2	0	0	94360	84701	45780	27084	0	0	97065	29.31	29.27	6	15	1	1	6237	3	0	0	2	10 + 10 part	24974	69.424	1.03	0	2665.24	94.98	14419	67424	2086	1913	8	NA	NA
615_M	FALSE	719	566	27	3189	20791	27	3	0	0	0	0	20791	5638	0	0	0	0	97065	30.37	29.27	9	18	0	0	0	1	0	0	0	2 + 1 part	4944	15.958	1.023	0	2317.62	45.19	959	15471	570	-	15	NA	NA
624_M	FALSE	1558	1011	53	3583	68171	53	29	0	0	0	0	68171	51429	0	0	0	0	97065	29.88	29.27	15	29	0	0	0	1	0	0	2	2 + 2 part	5547	61.791	1.044	0	2482.62	63.36	3581	60082	1364	835	17	747	34
626_M	FALSE	99252	99252	1	99252	99252	1	1	1	1	1	1	99252	99252	99252	99252	99252	99252	97065	29.04	29.27	1	1	3	1	99252	8	0	0	0	0 + 1 part	12434	89.495	0.999	0	2607.4	88.64	34732	86818	29119	29119	2	20478	3
635_12M	FALSE	97683	97683	1	97683	97683	1	1	1	1	1	1	97683	97683	97683	97683	97683	97683	97065	29.19	29.27	1	1	2	1	97683	10	0	0	0	0 + 1 part	6228	94.155	1.001	0	2817.53	84.25	34821	91455	34452	34452	2	22182	3
70_12M	FALSE	1244	813	45	3660	51574	45	16	0	0	0	0	51574	29530	0	0	0	0	97065	30.35	29.27	13	27	1	1	1593	1	0	0	0	4 + 3 part	6049	45.377	1.034	0	2238.62	40.87	3657	44023	1117	-	15	679	30
78_M	FALSE	66763	26652	3	66763	94393	3	2	2	2	2	1	94393	93415	93415	93415	93415	66763	97065	29.11	29.27	1	2	2	2	93415	3	0	0	0	0 + 1 part	5102	91.541	1.005	0	2371.31	74.28	32758	88840	28903	28903	2	24350	3
M0226C_2_months	TRUE	98696	98696	1	98696	98696	1	1	1	1	1	1	98696	98696	98696	98696	98696	98696	97065	28.87	29.27	1	1	0	0	0	0	0	0	1	0 + 1 part	71317	28.207	1	0	3276.23	0	7969	27379	NA	-	NA	NA	NA
M0226C_3_months	TRUE	98696	98696	1	98696	98696	1	1	1	1	1	1	98696	98696	98696	98696	98696	98696	97065	28.86	29.27	1	1	0	0	0	0	0	0	1	0 + 1 part	71317	28.207	1	0	3276.23	0	7969	27379	NA	-	NA	NA	NA
M0226M_3_months	TRUE	1707	1018	58	5744	81622	58	32	1	0	0	0	81622	62699	5744	0	0	0	97065	29.8	29.27	15	31	0	0	0	0	0	0	1	29 + 8 part	54888	24.974	1.103	0	2714.41	20.63	2994	24290	NA	-	NA	NA	NA
M0226M_Birth	TRUE	3344	1940	39	8550	92000	39	26	4	0	0	0	92000	82612	25043	0	0	0	97065	29.23	29.27	10	18	1	1	2686	2	0	0	1	19 + 10 part	63491	27.508	1.068	0	3172.17	18.73	5263	26737	NA	-	NA	NA	NA
M0226M_Gest	TRUE	827	610	30	1661	23598	30	6	0	0	0	0	23598	7848	0	0	0	0	97065	33.19	29.27	11	20	0	0	0	0	0	0	0	15 + 2 part	14031	8.587	1.148	0	3503.3	83.98	1478	8338	NA	-	NA	NA	NA
M0297M_3_months	FALSE	94437	94437	1	94437	94437	1	1	1	1	1	1	94437	94437	94437	94437	94437	94437	97065	29.14	29.27	1	1	3	1	94437	8	0	0	0	0 + 1 part	4638	92.64	0.999	0	2682.35	98.98	28191	89799	25243	25243	2	25173	3
M0297M_Birth	FALSE	8584	4622	22	19220	94940	22	18	7	2	0	0	94940	91767	67001	30500	0	0	97065	29.34	29.27	4	8	2	2	6204	6	0	0	0	1 + 3 part	4741	90.81	1.023	0	2575.3	70.34	19214	88198	7275	7275	5	2137	10
M0297M_Gest	FALSE	27611	20331	5	27772	94349	5	5	5	4	2	0	94349	94349	94349	88223	55383	0	97065	29.16	29.27	2	3	3	3	67892	7	0	0	0	0 + 2 part	3939	92.349	1.009	0	2645.05	85.9	25241	89532	23170	20331	2	8743	4
M0327M_3_months	FALSE	1352	868	60	4504	70272	60	25	0	0	0	0	70272	45235	0	0	0	0	97065	30.66	29.27	17	34	0	0	0	1	0	0	0	6 + 1 part	5336	64.323	1.04	0	2577.08	44.85	4503	62648	1319	803	17	732	36
M0327M_Birth	FALSE	1174	746	59	5414	62153	59	21	1	0	0	0	62153	36008	5414	0	0	0	97065	31.34	29.27	17	34	0	0	0	0	0	0	1	6 + 2 part	6129	55.143	1.047	0	2727.7	37.37	5414	53608	1072	541	18	592	39
M0327M_Gest	FALSE	1033	716	39	4389	40154	39	12	0	0	0	0	40154	21713	0	0	0	0	97065	32.62	29.27	11	22	0	0	0	0	0	0	0	3 + 1 part	2294	37.587	1.038	0	2540.84	24.67	4389	36508	1024	-	11	686	23
M0333M_3_months	FALSE	26197	22390	7	36468	97593	7	6	4	3	2	0	97593	96777	91334	85055	62665	0	97065	29.16	29.27	2	3	1	1	22390	10	0	0	0	0 + 3 part	5539	93.941	1.01	0	2509.21	89.93	33155	91294	24922	24922	2	8513	4
M0333M_Birth	FALSE	809	654	31	2230	25369	31	7	0	0	0	0	25369	9035	0	0	0	0	97065	33.26	29.27	12	20	0	0	0	0	0	0	0	1 + 1 part	1106	24.484	1.021	0	2032.4	50.49	1673	23771	809	-	12	600	22
M0333M_Gest	FALSE	839	640	25	2144	20705	25	5	0	0	0	0	20705	7072	0	0	0	0	97065	33.75	29.27	9	16	0	0	0	0	0	0	0	0 + 1 part	514	20.403	1.02	0	1964.25	35.35	1630	19792	835	-	10	640	17
M0388M_Gest	FALSE	1185	667	45	7545	47716	45	14	1	0	0	0	47716	27305	7545	0	0	0	97065	31.4	29.27	11	25	1	1	1141	1	0	0	1	3 + 1 part	3661	43.233	1.05	0	2199.5	40.51	7545	41973	867	-	13	573	30
M0806M_3_months	FALSE	28042	15191	10	40539	98592	10	6	4	3	2	0	98592	95779	89904	83772	68581	0	97065	28.94	29.27	2	3	0	0	0	0	0	0	3	1 + 6 part	79744	16.652	1.166	0	4262.82	12.37	3701	18224	NA	-	NA	NA	NA
M0806M_Gest	FALSE	15674	3738	24	28080	122370	24	21	4	4	2	0	122370	120391	84404	84404	53536	0	97065	28.87	29.27	3	6	0	0	0	4	0	0	5	2 + 9 part	87749	33.347	1.07	0	3676.47	61.79	2269	32896	NA	-	NA	NA	NA
M0808C_3_months	TRUE	911	675	24	2272	22614	24	6	0	0	0	0	22614	10239	0	0	0	0	97065	32.54	29.27	8	15	0	0	0	2	0	0	1	0 + 1 part	1865	21.363	1.001	0	2049.58	57.87	2105	20707	705	-	9	631	18
M0808M_Birth	TRUE	67518	23891	2	67518	91409	2	2	2	2	1	1	91409	91409	91409	91409	67518	67518	97065	28.99	29.27	1	2	3	1	67518	3	0	0	0	0 + 1 part	2889	90.914	1.003	0	2581.42	105.39	35500	88181	24376	24376	2	23553	3
M0808M_Gest	TRUE	75467	75467	3	75467	91732	3	2	2	2	1	1	91732	91148	91148	91148	75467	75467	97065	29.02	29.27	1	1	4	2	91148	2	0	0	0	0 + 2 part	2651	91.719	1.001	0	2574.5	119.07	25713	89034	24275	24275	2	23899	3
M1098C_1_month	TRUE	96813	96813	1	96813	96813	1	1	1	1	1	1	96813	96813	96813	96813	96813	96813	97065	29.19	29.27	1	1	3	1	96813	10	0	0	0	0 + 1 part	9302	90.184	1	0	3141.53	111.95	28601	87511	25065	25065	2	22836	3
M1098C_2_months	TRUE	96757	96757	1	96757	96757	1	1	1	1	1	1	96757	96757	96757	96757	96757	96757	97065	29.18	29.27	1	1	3	1	96757	10	0	0	0	0 + 1 part	9246	90.184	1	0	3141.53	111.95	28601	87511	25065	25065	2	22836	3
M1098C_3_months	TRUE	96757	96757	1	96757	96757	1	1	1	1	1	1	96757	96757	96757	96757	96757	96757	97065	29.18	29.27	1	1	3	1	96757	10	0	0	0	0 + 1 part	9246	90.184	1	0	3141.53	111.95	28601	87511	25065	25065	2	22836	3
M1098M_3_months	TRUE	94426	94426	2	94426	96916	2	2	1	1	1	1	96916	96916	94426	94426	94426	94426	97065	29.2	29.27	1	1	3	1	94426	9	0	0	0	0 + 2 part	9599	89.992	1	0	3111.58	100.74	28886	87314	25065	25065	2	20990	3
M1098M_Birth	TRUE	94262	94262	2	94262	96725	2	2	1	1	1	1	96725	96725	94262	94262	94262	94262	97065	29.18	29.27	1	1	3	1	94262	9	0	0	0	0 + 2 part	9408	89.992	1	0	3119.6	100.74	28886	87317	25065	25065	2	20990	3
M1098M_Gest	TRUE	59876	33538	4	59876	96787	4	4	2	2	2	1	96787	96787	93414	93414	93414	59876	97065	29.18	29.27	1	2	3	2	93414	8	0	0	0	0 + 3 part	9630	89.77	1	0	3105.53	105.58	28886	87154	25065	25065	2	21061	3
