## Supplemental Table 4 for "Acquisition, transmission and strain diversity of human gut-colonizing crAss-like phages"

### Sheet: Mother samples
gene.start	gene.end	orientation	symbol	aliases	description	length	multiallelic.sites.detected	nonsynonymous.sites	synonymous.sites	noncoding.sites	nonsynonymous/synonymous	num.samples.contributing	contributing.samples	null.nonsynonymous.frac	null.synonymous.frac	null.nonsynonymous.expected	null.synonymous.expected	nonsynonymous.observed.expected	synonymous.observed.expected	sites.per.kb	nonsynonymous.sites.per.kb	synonymous.sites.per.kb
454	1203	plus	KP06_gp02	KP06_gp02, UGP_003	putative ssb single stranded DNA-binding protein	749	27	17	10	0	1.7	11	549_M, 78_M, 345_M, 326_M, 268_M, M0333M_3_months, 263_M, 275_M, 511_M, 566_M, M0388M_Gest	0.779111	0.220889	21	6	0.809524	1.66667	36.0481	22.6969	13.3511
1184	1312	plus	KP06_gp03	KP06_gp03, UGP_004	hypothetical protein	128	5	4	1	0	4	2	345_M, 268_M	0.816537	0.183463	4	1	1	1	39.0625	31.25	7.8125
1408	1713	plus	KP06_gp04	KP06_gp04, UGP_007	hypothetical protein	305	11	8	3	0	2.66667	6	224_M, 343_M, 326_M, 585_M, 263_M, 526_M	0.784314	0.215686	9	2	0.888889	1.5	36.0656	26.2295	9.83607
2374	2550	plus	KP06_gp05	KP06_gp05	hypothetical protein	176	1	1	0	0	0	1	326_M	0.772128	0.227872	1	0	1	0	5.68182	5.68182	0
2692	3318	plus	KP06_gp06	KP06_gp06, UGP_009	hypothetical protein	626	24	13	11	0	1.18182	7	M1098M_Birth, 345_M, 268_M, 263_M, 137_M, 526_M, 566_M	0.79479	0.20521	19	5	0.684211	2.2	38.3387	20.7668	17.5719
3486	3665	plus	KP06_gp07	KP06_gp07, UGP_010	hypothetical protein	179	0	0	0	0	0	0		0.818519	0.181481	0	0	0	0	0	0	0
3678	4259	plus	KP06_gp08	KP06_gp08, UGP_011	hypothetical protein	581	12	11	1	0	11	8	549_M, 184_M, 78_M, 345_M, 268_M, 263_M, 626_M, 526_M	0.816151	0.183849	10	2	1.1	0.5	20.654	18.9329	1.72117
4638	5000	plus	KP06_gp09	KP06_gp09, UGP_012	hypothetical protein	362	10	5	5	0	1	4	345_M, 326_M, 263_M, 526_M	0.796143	0.203857	8	2	0.625	2.5	27.6243	13.8122	13.8122
5160	5732	plus	KP06_gp10	KP06_gp10, UGP_013	hypothetical protein	572	23	15	8	0	1.875	7	549_M, M1098M_Birth, 345_M, 326_M, 268_M, 263_M, 526_M	0.808028	0.191972	19	4	0.789474	2	40.2098	26.2238	13.986
5725	6003	plus	KP06_gp11	KP06_gp11	hypothetical protein	278	6	5	1	0	5	2	M1098M_Birth, 326_M	0.814815	0.185185	5	1	1	1	21.5827	17.9856	3.59712
6147	6479	plus	KP06_gp12	KP06_gp12, UGP_014	hypothetical protein	332	6	4	2	0	2	3	224_M, 345_M, 263_M	0.790791	0.209209	5	1	0.8	2	18.0723	12.0482	6.0241
6486	6956	plus	KP06_gp13	KP06_gp13, UGP_015	hypothetical protein	470	4	3	1	0	3	3	343_M, 263_M, 137_M	0.80184	0.19816	3	1	1	1	8.51064	6.38298	2.12766
6956	8416	plus	KP06_gp14	KP06_gp14, UGP_016	putative SF1 helicase	1460	14	7	7	0	1	5	549_M, 345_M, 326_M, 256_M, 263_M	0.804244	0.195756	11	3	0.636364	2.33333	9.58904	4.79452	4.79452
8406	8960	plus	KP06_gp15	KP06_gp15, UGP_017	putative Uracyl-DNA glycosylase	554	2	0	2	0	0	2	326_M, 256_M	0.814414	0.185586	2	0	0	Inf	3.61011	0	3.61011
8953	11280	plus	KP06_gp16	KP06_gp16, UGP_018	putative DNA polymerase family B	2327	30	14	16	0	0.875	8	184_M, 78_M, 326_M, M0297M_Gest, 268_M, 263_M, 526_M, M0388M_Gest	0.802405	0.197595	24	6	0.583333	2.66667	12.8921	6.01633	6.87581
11277	12662	plus	KP06_gp17	KP06_gp17, UGP_020	putative SWI2/SNF2 ATPase, non-canonical Walker A motif	1385	17	8	9	0	0.888889	7	549_M, 184_M, 78_M, 326_M, 263_M, 526_M, 566_M	0.797739	0.202261	14	3	0.571429	3	12.2744	5.77617	6.49819
12715	13647	plus	KP06_gp18	KP06_gp18, UGP_022	putative RecT, phage RecT recombinase	932	9	4	5	0	0.8	5	12_M, 345_M, 326_M, 256_M, 526_M	0.798857	0.201143	7	2	0.571429	2.5	9.65665	4.29185	5.36481
13727	14554	plus	KP06_gp19	KP06_gp19, UGP_023	hypothetical protein	827	11	4	7	0	0.571429	4	184_M, 326_M, M0333M_3_months, 526_M	0.78744	0.21256	9	2	0.444444	3.5	13.3011	4.83676	8.46433
14664	15683	plus	KP06_gp20	KP06_gp20, UGP_024	putative ssb single stranded DNA-binding protein	1019	18	10	8	0	1.25	6	12_M, 256_M, M0297M_Gest, 268_M, 263_M, 526_M	0.785948	0.214052	14	4	0.714286	2	17.6644	9.81354	7.85083
15706	17001	plus	KP06_gp21	KP06_gp21, UGP_025	putative DnaG family primase	1295	19	13	6	0	2.16667	5	345_M, 326_M, 263_M, 526_M, M0808M_Gest	0.798611	0.201389	15	4	0.866667	1.5	14.6718	10.0386	4.6332
17030	17371	plus	KP06_gp22	KP06_gp22, UGP_026	hypothetical protein	341	6	3	3	0	1	4	549_M, 224_M, 78_M, 263_M	0.815789	0.184211	5	1	0.6	3	17.5953	8.79765	8.79765
17368	17928	plus	KP06_gp23	KP06_gp23, UGP_027	hypothetical protein	560	7	7	0	0	0	4	335_M, 345_M, 326_M, 526_M	0.798574	0.201426	6	1	1.16667	0	12.5	12.5	0
17921	19138	plus	KP06_gp24	KP06_gp24, UGP_029	putative ATP-dependent DNA ligase	1217	39	16	23	0	0.695652	3	345_M, 326_M, 526_M	0.803777	0.196223	31	8	0.516129	2.875	32.046	13.1471	18.8989
19119	19502	plus	KP06_gp25	KP06_gp25	hypothetical protein	383	8	7	1	0	7	4	345_M, 326_M, 268_M, 526_M	0.813368	0.186632	7	1	1	1	20.8877	18.2768	2.61097
19777	20502	plus	KP06_gp26	KP06_gp26, UGP_031	putative Deoxynucleoside monophosphate kinase	725	2	0	2	0	0	1	326_M	0.807622	0.192378	2	0	0	Inf	2.75862	0	2.75862
20499	20882	plus	KP06_gp27	KP06_gp27, UPG_032	putative C4-type zinc finger protein	383	7	2	5	0	0.4	3	326_M, 268_M, 263_M	0.818576	0.181424	6	1	0.333333	5	18.2768	5.22193	13.0548
20869	21738	plus	KP06_gp28	KP06_gp28, UGP_033	putative flavin-dependent thymidylate synthase	869	11	9	2	0	4.5	6	549_M, 335_M, 326_M, 256_M, 263_M, 526_M	0.80613	0.19387	9	2	1	1	12.6582	10.3567	2.3015
21722	21988	plus	KP06_gp29	KP06_gp29	hypothetical protein	266	0	0	0	0	0	0		0.833958	0.166042	0	0	0	0	0	0	0
21972	22109	plus	KP06_gp30	KP06_gp30	hypothetical protein	137	0	0	0	0	0	0		0.821256	0.178744	0	0	0	0	0	0	0
22109	22888	plus	KP06_gp31	KP06_gp31, UGP_035	putative iphovirus Gp157 family protein, GAM-like host nuclease inhibitor	779	16	8	8	0	1	4	549_M, 326_M, 256_M, 263_M	0.802991	0.197009	13	3	0.615385	2.66667	20.5392	10.2696	10.2696
22965	23084	plus	KP06_gp32	KP06_gp32, UGP_036	hypothetical protein	119	5	5	0	0	0	5	184_M, 78_M, 326_M, M0297M_Gest, 268_M	0.827778	0.172222	4	1	1.25	0	42.0168	42.0168	0
23086	24147	plus	KP06_gp33	KP06_gp33, UGP_037	putative Protein of unknown function (DUF932)	1061	16	7	9	0	0.777778	5	549_M, 343_M, 326_M, 256_M, 263_M	0.788449	0.211551	13	3	0.538462	3	15.0801	6.59755	8.48256
24167	25851	plus	KP06_gp34	KP06_gp34	putative Dut dUTPase (with intron insertion)	1684	6	4	2	0	2	4	549_M, 343_M, M1098M_Birth, 263_M	0.804681	0.195319	5	1	0.8	2	3.56295	2.3753	1.18765
24559	25413	plus	KP06_gp35	KP06_gp35, UGP_039	putative Intron-encoded HNH endonuclease	854	0	0	0	0	0	0		0.807797	0.192203	0	0	0	0	0	0	0
25832	26059	plus	KP06_gp36	KP06_gp36, UGP_041	putative Uncharacterized DUF1653 family protein	227	1	1	0	0	0	1	345_M	0.827485	0.172515	1	0	1	0	4.40529	4.40529	0
26056	26325	plus	KP06_gp37	KP06_gp37, UGP_042	putative Truncated thioredoxin	269	6	2	4	0	0.5	3	549_M, 326_M, 268_M	0.781481	0.218519	5	1	0.4	4	22.3048	7.43494	14.8699
26455	27048	plus	KP06_gp38	KP06_gp38, UGP_044	hypothetical protein	593	11	5	6	0	0.833333	7	549_M, 224_M, 184_M, 78_M, 326_M, 268_M, 263_M	0.804714	0.195286	9	2	0.555556	3	18.5497	8.4317	10.118
27045	27323	plus	KP06_gp39	KP06_gp39, UGP_045	putative Thioredoxin	278	5	1	4	0	0.25	3	335_M, 326_M, 263_M	0.799283	0.200717	4	1	0.25	4	17.9856	3.59712	14.3885
27327	27491	plus	KP06_gp40	KP06_gp40, UGP_046	hypothetical protein	164	2	1	1	0	1	2	184_M, 263_M	0.80202	0.19798	2	0	0.5	Inf	12.1951	6.09756	6.09756
27507	27956	plus	KP06_gp41	KP06_gp41, UGP_047	putative Phage protein of N4_gp49/Sf6_gp66 (pfam13876) family	449	7	6	1	0	6	4	549_M, 184_M, 345_M, 268_M	0.791852	0.208148	6	1	1	1	15.5902	13.363	2.22717
28322	28504	plus	KP06_gp42	KP06_gp42	hypothetical protein	182	9	5	4	0	1.25	4	549_M, M0806M_3_months, 268_M, 263_M	0.786885	0.213115	7	2	0.714286	2	49.4505	27.4725	21.978
28718	29272	plus	KP06_gp43	KP06_gp43, UGP_050	putative Plasmid replication initiation protein RepL	554	0	0	0	0	0	0		0.798198	0.201802	0	0	0	0	0	0	0
29358	41570	minus	KP06_gp44	KP06_gp44, UGP_052	putative RNAP catalytic subunit fused to unknown RNAP subunit	12212	302	103	199	0	0.517588	22	549_M, 224_M, 343_M, M1098M_Birth, 184_M, M0806M_3_months, 78_M, 335_M, 12_M, 345_M, 326_M, 256_M, M0297M_Gest, 268_M, 263_M, 137_M, 526_M, M0808M_Gest, M0327M_3_months, 511_M, 566_M, 274_M	0.798957	0.201043	241	61	0.427386	3.2623	24.7298	8.43433	16.2954
41701	47574	minus	KP06_gp45	KP06_gp45, UGP_053	putative RNAP associated protein fused to zincin protease	5873	201	94	107	0	0.878505	18	549_M, 224_M, 343_M, M1098M_Birth, 78_M, 335_M, 12_M, 345_M, 326_M, 256_M, 585_M, M0297M_Gest, 268_M, 263_M, 137_M, 526_M, M0808M_Gest, M0388M_Gest	0.798377	0.201623	160	41	0.5875	2.60976	34.2244	16.0054	18.219
47576	50149	minus	KP06_gp46	KP06_gp46, UGP_054	hypothetical protein	2573	41	16	25	0	0.64	13	549_M, 343_M, 184_M, 78_M, 12_M, 345_M, 326_M, 256_M, 268_M, 263_M, M0327M_3_months, 511_M, 566_M	0.792541	0.207459	32	9	0.5	2.77778	15.9347	6.21842	9.71628
50140	52713	minus	KP06_gp47	KP06_gp47, UGP_055	hypothetical protein	2573	71	33	38	0	0.868421	11	M1098M_Birth, 184_M, 78_M, 345_M, 326_M, 256_M, M0297M_Gest, 268_M, 263_M, M0808M_Gest, 566_M	0.785159	0.214841	56	15	0.589286	2.53333	27.5942	12.8255	14.7688
52834	53628	minus	KP06_gp48	KP06_gp48, UGP_056	hypothetical protein	794	20	8	12	0	0.666667	7	549_M, 12_M, 345_M, 326_M, 256_M, 268_M, M0226M_Birth	0.781551	0.218449	16	4	0.5	3	25.1889	10.0756	15.1134
53625	58136	minus	KP06_gp49	KP06_gp49, UGP_057	putative Phage stabilization protein (pfam11134), P22_gp10 homolog	4511	113	48	65	0	0.738462	14	549_M, 343_M, M1098M_Birth, 184_M, 78_M, 335_M, 12_M, 345_M, 326_M, 256_M, 268_M, 263_M, 626_M, 275_M	0.807624	0.192376	91	22	0.527473	2.95455	25.0499	10.6407	14.4092
58139	59068	minus	KP06_gp50	KP06_gp50, UGP_059	putative Tail tubular protein, P22_gp4	929	22	10	12	0	0.833333	6	549_M, 345_M, 326_M, 268_M, 263_M, 137_M	0.806093	0.193907	18	4	0.555556	3	23.6814	10.7643	12.9171
59040	60002	minus	KP06_gp51	KP06_gp51, UGP_060	putative Integration host factor IHF subunit, histone-like protein	962	27	8	19	0	0.421053	5	549_M, 78_M, 345_M, 326_M, 268_M	0.815507	0.184493	22	5	0.363636	3.8	28.0665	8.31601	19.7505
60006	60710	minus	KP06_gp52	KP06_gp52, UGP_062	putative Integration host factor IHF subunit, histone-like protein	704	12	5	7	0	0.714286	3	326_M, 268_M, 263_M	0.790071	0.209929	9	3	0.555556	2.33333	17.0455	7.10227	9.94318
60712	61038	minus	KP06_gp53	KP06_gp53, UGP_063	hypothetical protein	326	0	0	0	0	0	0		0.810398	0.189602	0	0	0	0	0	0	0
61171	62631	minus	KP06_gp54	KP06_gp54, UGP_065	putative Phage tail-collar fibre protein (DUF3751)	1460	20	17	3	0	5.66667	10	549_M, 343_M, 78_M, 326_M, 256_M, 585_M, 268_M, M0333M_3_months, 626_M, 566_M	0.791239	0.208761	16	4	1.0625	0.75	13.6986	11.6438	2.05479
62633	63136	minus	KP06_gp55	KP06_gp55, UGP_066	putative Tail needle protein, P22_gp26-like	503	5	2	3	0	0.666667	3	12_M, 326_M, 263_M	0.80291	0.19709	4	1	0.5	3	9.94036	3.97614	5.96421
63218	63559	minus	KP06_gp56	KP06_gp56	putative Zincin superfamily protease	341	3	0	3	0	0	2	549_M, 326_M	0.821637	0.178363	2	1	0	3	8.79765	0	8.79765
63768	64097	minus	KP06_gp57	KP06_gp57, UGP_067	hypothetical protein	329	1	1	0	0	0	1	263_M	0.790909	0.209091	1	0	1	0	3.03951	3.03951	0
64168	64743	minus	KP06_gp58	KP06_gp58, UGP_068	hypothetical protein	575	4	2	2	0	1	1	263_M	0.815394	0.184606	3	1	0.666667	2	6.95652	3.47826	3.47826
64748	65134	minus	KP06_gp59	KP06_gp59, UGP_069	hypothetical protein	386	13	7	6	0	1.16667	2	585_M, 263_M	0.800172	0.199828	10	3	0.7	2	33.6788	18.1347	15.544
65139	65654	minus	KP06_gp60	KP06_gp60, UGP_070	hypothetical protein	515	2	1	1	0	1	1	263_M	0.804264	0.195736	2	0	0.5	Inf	3.8835	1.94175	1.94175
65695	66468	minus	KP06_gp61	KP06_gp61, UGP_071	putative tail protein	773	10	5	5	0	1	6	549_M, 78_M, 345_M, 256_M, 263_M, M0327M_3_months	0.772179	0.227821	8	2	0.625	2.5	12.9366	6.46831	6.46831
66575	67678	minus	KP06_gp62	KP06_gp62, UGP_072	putative tail protein	1103	31	24	7	0	3.42857	12	549_M, 184_M, 335_M, 345_M, 326_M, 268_M, M0333M_3_months, 263_M, 626_M, 526_M, M0327M_3_months, M0388M_Gest	0.801329	0.198671	25	6	0.96	1.16667	28.1052	21.7588	6.34633
67678	69363	minus	KP06_gp63	KP06_gp63, UGP_073	putative tail protein, similar to UGP_077	1685	55	25	30	0	0.833333	10	549_M, 224_M, M1098M_Birth, 78_M, 345_M, 326_M, 256_M, 268_M, 263_M, 526_M	0.797153	0.202847	44	11	0.568182	2.72727	32.6409	14.8368	17.8042
69449	73333	minus	KP06_gp64	KP06_gp64, UGP_074	putativeBacon (Bacteroidetes-Associated Carbohydrate-binding) domain containing protein	3884	178	86	92	0	0.934783	21	549_M, 224_M, 343_M, M1098M_Birth, 184_M, M0806M_3_months, 78_M, 335_M, 12_M, 345_M, 326_M, 256_M, M0297M_Gest, 268_M, 263_M, 626_M, 526_M, M0808M_Gest, 275_M, 511_M, 274_M	0.769026	0.230974	137	41	0.627737	2.2439	45.829	22.1421	23.6869
73337	74167	minus	KP06_gp65	KP06_gp65, UGP_075	putative tail protein	830	27	12	15	0	0.8	7	M1098M_Birth, M0806M_3_months, 12_M, 326_M, 268_M, 263_M, 626_M	0.789009	0.210991	21	6	0.571429	2.5	32.5301	14.4578	18.0723
74193	76283	minus	KP06_gp66	KP06_gp66, UGP_076	putative Tail fiber protein	2090	39	19	20	0	0.95	6	549_M, 184_M, M0806M_3_months, 326_M, 268_M, 263_M	0.796748	0.203252	31	8	0.612903	2.5	18.6603	9.09091	9.56938
76286	78892	minus	KP06_gp67	KP06_gp67, UGP_077	putative tail protein, similar to UGP_073	2606	61	24	37	0	0.648649	10	M0806M_3_months, 78_M, 335_M, 326_M, 256_M, 268_M, M0333M_3_months, 263_M, 626_M, 526_M	0.794528	0.205472	48	13	0.5	2.84615	23.4075	9.20952	14.198
78956	79483	minus	KP06_gp68	KP06_gp68, UGP_078	hypothetical protein	527	18	6	12	0	0.5	6	224_M, M0806M_3_months, 268_M, 263_M, 526_M, M0808M_Gest	0.806187	0.193813	15	3	0.4	4	34.1556	11.3852	22.7704
79480	79719	minus	KP06_gp69	KP06_gp69, UGP_079	hypothetical protein	239	13	3	10	0	0.3	4	224_M, M0806M_3_months, 268_M, 263_M	0.811111	0.188889	11	2	0.272727	5	54.3933	12.5523	41.841
79729	80262	minus	KP06_gp70	KP06_gp70, UGP_080	hypothetical protein	533	17	11	6	0	1.83333	6	549_M, 224_M, M1098M_Birth, 345_M, 585_M, 268_M	0.804619	0.195381	14	3	0.785714	2	31.8949	20.6379	11.257
80373	81236	minus	KP06_gp71	KP06_gp71, UGP_081	putative Tail sheath protein	863	37	23	14	0	1.64286	11	549_M, 343_M, 184_M, M0806M_3_months, 78_M, 335_M, 345_M, 268_M, 263_M, M0808M_Gest, 275_M	0.76196	0.23804	28	9	0.821429	1.55556	42.8737	26.6512	16.2225
81256	81954	minus	KP06_gp72	KP06_gp72, UGP_082	hypothetical protein	698	37	9	28	0	0.321429	6	549_M, M0806M_3_months, 345_M, 326_M, 268_M, 263_M	0.784931	0.215069	29	8	0.310345	3.5	53.0086	12.894	40.1146
81957	83114	minus	KP06_gp73	KP06_gp73, UGP_084	hypothetical protein	1157	19	7	12	0	0.583333	8	549_M, 224_M, 343_M, M0806M_3_months, 335_M, 345_M, 326_M, 268_M	0.791307	0.208693	15	4	0.466667	3	16.4218	6.05013	10.3717
83140	84612	minus	KP06_gp74	KP06_gp74, UGP_086	putative Major capsid protein	1472	25	5	20	0	0.25	10	184_M, 335_M, 326_M, 256_M, 268_M, M0333M_3_months, 263_M, 526_M, 275_M, M0388M_Gest	0.790677	0.209323	20	5	0.25	4	16.9837	3.39674	13.587
84632	85942	minus	KP06_gp75	KP06_gp75, UGP_088	hypothetical protein	1310	29	10	19	0	0.526316	5	549_M, 343_M, 326_M, 268_M, 263_M	0.795067	0.204933	23	6	0.434783	3.16667	22.1374	7.63359	14.5038
86285	88696	minus	KP06_gp76	KP06_gp76, UGP_091	putative Portal protein	2411	61	13	48	0	0.270833	12	549_M, 343_M, 345_M, 326_M, 256_M, 268_M, 263_M, 137_M, 526_M, 275_M, 566_M, M0388M_Gest	0.804035	0.195965	49	12	0.265306	4	25.3007	5.39195	19.9088
88715	90970	minus	KP06_gp77	KP06_gp77, UGP_092	putative Terminase large subunit	2255	55	17	38	0	0.447368	8	549_M, 184_M, 78_M, 326_M, 256_M, 268_M, 263_M, M0808M_Gest	0.79669	0.20331	44	11	0.386364	3.45455	24.3902	7.5388	16.8514
90977	91303	minus	KP06_gp78	KP06_gp78, UGP_093	hypothetical protein	326	16	8	8	0	1	5	326_M, 256_M, 268_M, 626_M, 137_M	0.793068	0.206932	13	3	0.615385	2.66667	49.0798	24.5399	24.5399
91317	91586	minus	KP06_gp79	KP06_gp79	hypothetical protein	269	19	13	6	0	2.16667	5	343_M, 345_M, 326_M, 268_M, 263_M	0.798765	0.201235	15	4	0.866667	1.5	70.632	48.3271	22.3048
91615	92043	minus	KP06_gp80	KP06_gp80, UGP_094	putative Lyzozyme	428	10	3	7	0	0.428571	5	184_M, 326_M, 268_M, 263_M, 526_M	0.807304	0.192696	8	2	0.375	3.5	23.3645	7.00935	16.3551
92047	92244	minus	KP06_gp81	KP06_gp81	hypothetical protein	197	2	1	1	0	1	2	345_M, 263_M	0.828283	0.171717	2	0	0.5	Inf	10.1523	5.07614	5.07614
92248	92598	minus	KP06_gp82	KP06_gp82, UGP_095	putative Membrane protein, contains peptidoglycan-binding domain	350	22	8	14	0	0.571429	5	549_M, 326_M, 268_M, 263_M, 526_M	0.777778	0.222222	17	5	0.470588	2.8	62.8571	22.8571	40
92595	93602	minus	KP06_gp83	KP06_gp83, UGP_096	putative PD-(D/E)XK superfamily nuclease	1007	37	11	26	0	0.423077	8	224_M, M1098M_Birth, 326_M, 256_M, 268_M, 263_M, 526_M, M0388M_Gest	0.804233	0.195767	30	7	0.366667	3.71429	36.7428	10.9235	25.8193
93699	94274	minus	KP06_gp84	KP06_gp84, UGP_097	hypothetical protein	575	13	2	11	0	0.181818	5	326_M, 256_M, 263_M, 526_M, M0388M_Gest	0.792824	0.207176	10	3	0.2	3.66667	22.6087	3.47826	19.1304
94258	94824	minus	KP06_gp85	KP06_gp85, UGP_098	hypothetical protein	566	13	9	4	0	2.25	3	326_M, 268_M, 263_M	0.824809	0.175191	11	2	0.818182	2	22.9682	15.9011	7.06714
94942	95481	minus	KP06_gp86	KP06_gp86, UGP_099	hypothetical protein	539	17	5	12	0	0.416667	3	326_M, 268_M, 263_M	0.793827	0.206173	13	4	0.384615	3	31.5399	9.27644	22.2635
95491	95631	minus	KP06_gp87	KP06_gp87	hypothetical protein	140	0	0	0	0	0	0		0.813239	0.186761	0	0	0	0	0	0	0
96138	96794	plus	KP06_gp88	KP06_gp88, UGP_102	putative Plasmid replication initiation protein RepL	656	5	3	2	0	1.5	4	549_M, 184_M, 78_M, 268_M	0.80619	0.19381	4	1	0.75	2	7.62195	4.57317	3.04878
96908	97065	plus	KP06_gp01	KP06_gp01, UGP_001	hypothetical protein	157	0	0	0	0	0	0		0	0	0	0	0	0	0	0	0

### Sheet: Infant samples
gene.start	gene.end	orientation	symbol	aliases	description	length	multiallelic.sites.detected	nonsynonymous.sites	synonymous.sites	noncoding.sites	nonsynonymous/synonymous	num.samples.contributing	contributing.samples	null.nonsynonymous.frac	null.synonymous.frac	null.nonsynonymous.expected	null.synonymous.expected	nonsynonymous.observed.expected	synonymous.observed.expected	sites.per.kb	nonsynonymous.sites.per.kb	synonymous.sites.per.kb
454	1203	plus	KP06_gp02	KP06_gp02, UGP_003	putative ssb single stranded DNA-binding protein	749	7	6	1	0	6	4	268_12M, 53_12M, 184_12M, 272_12M	0.779111	0.220889	5	2	1.2	0.5	9.34579	8.01068	1.33511
1184	1312	plus	KP06_gp03	KP06_gp03, UGP_004	hypothetical protein	128	0	0	0	0	NA	0		0.816537	0.183463	0	0	0	0	0	0	0
1408	1713	plus	KP06_gp04	KP06_gp04, UGP_007	hypothetical protein	305	1	1	0	0	NA	1	343_12M	0.784314	0.215686	1	0	1	0	3.27869	3.27869	0
2374	2550	plus	KP06_gp05	KP06_gp05	hypothetical protein	176	0	0	0	0	NA	0		0.772128	0.227872	0	0	0	0	0	0	0
2692	3318	plus	KP06_gp06	KP06_gp06, UGP_009	hypothetical protein	626	0	0	0	0	NA	0		0.79479	0.20521	0	0	0	0	0	0	0
3486	3665	plus	KP06_gp07	KP06_gp07, UGP_010	hypothetical protein	179	0	0	0	0	NA	0		0.818519	0.181481	0	0	0	0	0	0	0
3678	4259	plus	KP06_gp08	KP06_gp08, UGP_011	hypothetical protein	581	0	0	0	0	NA	0		0.816151	0.183849	0	0	0	0	0	0	0
4638	5000	plus	KP06_gp09	KP06_gp09, UGP_012	hypothetical protein	362	0	0	0	0	NA	0		0.796143	0.203857	0	0	0	0	0	0	0
5160	5732	plus	KP06_gp10	KP06_gp10, UGP_013	hypothetical protein	572	0	0	0	0	NA	0		0.808028	0.191972	0	0	0	0	0	0	0
5725	6003	plus	KP06_gp11	KP06_gp11	hypothetical protein	278	0	0	0	0	NA	0		0.814815	0.185185	0	0	0	0	0	0	0
6147	6479	plus	KP06_gp12	KP06_gp12, UGP_014	hypothetical protein	332	0	0	0	0	NA	0		0.790791	0.209209	0	0	0	0	0	0	0
6486	6956	plus	KP06_gp13	KP06_gp13, UGP_015	hypothetical protein	470	0	0	0	0	NA	0		0.80184	0.19816	0	0	0	0	0	0	0
6956	8416	plus	KP06_gp14	KP06_gp14, UGP_016	putative SF1 helicase	1460	1	1	0	0	NA	1	53_12M	0.804244	0.195756	1	0	1	0	0.684932	0.684932	0
8406	8960	plus	KP06_gp15	KP06_gp15, UGP_017	putative Uracyl-DNA glycosylase	554	0	0	0	0	NA	0		0.814414	0.185586	0	0	0	0	0	0	0
8953	11280	plus	KP06_gp16	KP06_gp16, UGP_018	putative DNA polymerase family B	2327	0	0	0	0	NA	0		0.802405	0.197595	0	0	0	0	0	0	0
11277	12662	plus	KP06_gp17	KP06_gp17, UGP_020	putative SWI2/SNF2 ATPase, non-canonical Walker A motif	1385	0	0	0	0	NA	0		0.797739	0.202261	0	0	0	0	0	0	0
12715	13647	plus	KP06_gp18	KP06_gp18, UGP_022	putative RecT, phage RecT recombinase	932	0	0	0	0	NA	0		0.798857	0.201143	0	0	0	0	0	0	0
13727	14554	plus	KP06_gp19	KP06_gp19, UGP_023	hypothetical protein	827	0	0	0	0	NA	0		0.78744	0.21256	0	0	0	0	0	0	0
14664	15683	plus	KP06_gp20	KP06_gp20, UGP_024	putative ssb single stranded DNA-binding protein	1019	2	2	0	0	NA	2	343_12M, 241_12M	0.785948	0.214052	2	0	1	0	1.96271	1.96271	0
15706	17001	plus	KP06_gp21	KP06_gp21, UGP_025	putative DnaG family primase	1295	1	1	0	0	NA	1	263_12M	0.798611	0.201389	1	0	1	0	0.772201	0.772201	0
17030	17371	plus	KP06_gp22	KP06_gp22, UGP_026	hypothetical protein	341	0	0	0	0	NA	0		0.815789	0.184211	0	0	0	0	0	0	0
17368	17928	plus	KP06_gp23	KP06_gp23, UGP_027	hypothetical protein	560	0	0	0	0	NA	0		0.798574	0.201426	0	0	0	0	0	0	0
17921	19138	plus	KP06_gp24	KP06_gp24, UGP_029	putative ATP-dependent DNA ligase	1217	1	1	0	0	NA	1	203_12M	0.803777	0.196223	1	0	1	0	0.821693	0.821693	0
19119	19502	plus	KP06_gp25	KP06_gp25	hypothetical protein	383	0	0	0	0	NA	0		0.813368	0.186632	0	0	0	0	0	0	0
19777	20502	plus	KP06_gp26	KP06_gp26, UGP_031	putative Deoxynucleoside monophosphate kinase	725	0	0	0	0	NA	0		0.807622	0.192378	0	0	0	0	0	0	0
20499	20882	plus	KP06_gp27	KP06_gp27, UPG_032	putative C4-type zinc finger protein	383	0	0	0	0	NA	0		0.818576	0.181424	0	0	0	0	0	0	0
20869	21738	plus	KP06_gp28	KP06_gp28, UGP_033	putative flavin-dependent thymidylate synthase	869	0	0	0	0	NA	0		0.80613	0.19387	0	0	0	0	0	0	0
21722	21988	plus	KP06_gp29	KP06_gp29	hypothetical protein	266	1	1	0	0	NA	1	263_4M	0.833958	0.166042	1	0	1	0	3.7594	3.7594	0
21972	22109	plus	KP06_gp30	KP06_gp30	hypothetical protein	137	1	1	0	0	NA	1	263_4M	0.821256	0.178744	1	0	1	0	7.29927	7.29927	0
22109	22888	plus	KP06_gp31	KP06_gp31, UGP_035	putative iphovirus Gp157 family protein, GAM-like host nuclease inhibitor	779	0	0	0	0	NA	0		0.802991	0.197009	0	0	0	0	0	0	0
22965	23084	plus	KP06_gp32	KP06_gp32, UGP_036	hypothetical protein	119	0	0	0	0	NA	0		0.827778	0.172222	0	0	0	0	0	0	0
23086	24147	plus	KP06_gp33	KP06_gp33, UGP_037	putative Protein of unknown function (DUF932)	1061	0	0	0	0	NA	0		0.788449	0.211551	0	0	0	0	0	0	0
24167	25851	plus	KP06_gp34	KP06_gp34	putative Dut dUTPase (with intron insertion)	1684	0	0	0	0	NA	0		0.804681	0.195319	0	0	0	0	0	0	0
24559	25413	plus	KP06_gp35	KP06_gp35, UGP_039	putative Intron-encoded HNH endonuclease	854	0	0	0	0	NA	0		0.807797	0.192203	0	0	0	0	0	0	0
25832	26059	plus	KP06_gp36	KP06_gp36, UGP_041	putative Uncharacterized DUF1653 family protein	227	0	0	0	0	NA	0		0.827485	0.172515	0	0	0	0	0	0	0
26056	26325	plus	KP06_gp37	KP06_gp37, UGP_042	putative Truncated thioredoxin	269	0	0	0	0	NA	0		0.781481	0.218519	0	0	0	0	0	0	0
26455	27048	plus	KP06_gp38	KP06_gp38, UGP_044	hypothetical protein	593	1	1	0	0	NA	1	53_12M	0.804714	0.195286	1	0	1	0	1.68634	1.68634	0
27045	27323	plus	KP06_gp39	KP06_gp39, UGP_045	putative Thioredoxin	278	1	1	0	0	NA	1	53_4M	0.799283	0.200717	1	0	1	0	3.59712	3.59712	0
27327	27491	plus	KP06_gp40	KP06_gp40, UGP_046	hypothetical protein	164	2	2	0	0	NA	2	263_4M, 263_12M	0.80202	0.19798	2	0	1	0	12.1951	12.1951	0
27507	27956	plus	KP06_gp41	KP06_gp41, UGP_047	putative Phage protein of N4_gp49/Sf6_gp66 (pfam13876) family	449	0	0	0	0	NA	0		0.791852	0.208148	0	0	0	0	0	0	0
28322	28504	plus	KP06_gp42	KP06_gp42	hypothetical protein	182	2	2	0	0	NA	1	263_12M	0.786885	0.213115	2	0	1	0	10.989	10.989	0
28718	29272	plus	KP06_gp43	KP06_gp43, UGP_050	putative Plasmid replication initiation protein RepL	554	0	0	0	0	NA	0		0.798198	0.201802	0	0	0	0	0	0	0
29358	41570	minus	KP06_gp44	KP06_gp44, UGP_052	putative RNAP catalytic subunit fused to unknown RNAP subunit	12212	23	13	10	0	1.3	7	263_12M, 53_4M, 229_12M, 635_12M, 383_12M, 53_12M, 343_12M	0.798957	0.201043	18	5	0.722222	2	1.88339	1.06453	0.818867
41701	47574	minus	KP06_gp45	KP06_gp45, UGP_053	putative RNAP associated protein fused to zincin protease	5873	3	3	0	0	NA	3	53_4M, 383_12M, 343_12M	0.798377	0.201623	2	1	1.5	0	0.510812	0.510812	0
47576	50149	minus	KP06_gp46	KP06_gp46, UGP_054	hypothetical protein	2573	0	0	0	0	NA	0		0.792541	0.207459	0	0	0	0	0	0	0
50140	52713	minus	KP06_gp47	KP06_gp47, UGP_055	hypothetical protein	2573	2	2	0	0	NA	2	635_12M, 343_12M	0.785159	0.214841	2	0	1	0	0.777303	0.777303	0
52834	53628	minus	KP06_gp48	KP06_gp48, UGP_056	hypothetical protein	794	0	0	0	0	NA	0		0.781551	0.218449	0	0	0	0	0	0	0
53625	58136	minus	KP06_gp49	KP06_gp49, UGP_057	putative Phage stabilization protein (pfam11134), P22_gp10 homolog	4511	2	2	0	0	NA	1	263_12M	0.807624	0.192376	2	0	1	0	0.443361	0.443361	0
58139	59068	minus	KP06_gp50	KP06_gp50, UGP_059	putative Tail tubular protein, P22_gp4	929	0	0	0	0	NA	0		0.806093	0.193907	0	0	0	0	0	0	0
59040	60002	minus	KP06_gp51	KP06_gp51, UGP_060	putative Integration host factor IHF subunit, histone-like protein	962	0	0	0	0	NA	0		0.815507	0.184493	0	0	0	0	0	0	0
60006	60710	minus	KP06_gp52	KP06_gp52, UGP_062	putative Integration host factor IHF subunit, histone-like protein	704	0	0	0	0	NA	0		0.790071	0.209929	0	0	0	0	0	0	0
60712	61038	minus	KP06_gp53	KP06_gp53, UGP_063	hypothetical protein	326	0	0	0	0	NA	0		0.810398	0.189602	0	0	0	0	0	0	0
61171	62631	minus	KP06_gp54	KP06_gp54, UGP_065	putative Phage tail-collar fibre protein (DUF3751)	1460	6	4	2	0	2	4	M1098C_3_months, 263_4M, 263_12M, 203_12M	0.791239	0.208761	5	1	0.8	2	4.10959	2.73973	1.36986
62633	63136	minus	KP06_gp55	KP06_gp55, UGP_066	putative Tail needle protein, P22_gp26-like	503	0	0	0	0	NA	0		0.80291	0.19709	0	0	0	0	0	0	0
63218	63559	minus	KP06_gp56	KP06_gp56	putative Zincin superfamily protease	341	0	0	0	0	NA	0		0.821637	0.178363	0	0	0	0	0	0	0
63768	64097	minus	KP06_gp57	KP06_gp57, UGP_067	hypothetical protein	329	0	0	0	0	NA	0		0.790909	0.209091	0	0	0	0	0	0	0
64168	64743	minus	KP06_gp58	KP06_gp58, UGP_068	hypothetical protein	575	0	0	0	0	NA	0		0.815394	0.184606	0	0	0	0	0	0	0
64748	65134	minus	KP06_gp59	KP06_gp59, UGP_069	hypothetical protein	386	0	0	0	0	NA	0		0.800172	0.199828	0	0	0	0	0	0	0
65139	65654	minus	KP06_gp60	KP06_gp60, UGP_070	hypothetical protein	515	0	0	0	0	NA	0		0.804264	0.195736	0	0	0	0	0	0	0
65695	66468	minus	KP06_gp61	KP06_gp61, UGP_071	putative tail protein	773	0	0	0	0	NA	0		0.772179	0.227821	0	0	0	0	0	0	0
66575	67678	minus	KP06_gp62	KP06_gp62, UGP_072	putative tail protein	1103	2	2	0	0	NA	1	263_12M	0.801329	0.198671	2	0	1	0	1.81324	1.81324	0
67678	69363	minus	KP06_gp63	KP06_gp63, UGP_073	putative tail protein, similar to UGP_077	1685	2	1	1	0	1	2	263_12M, 635_12M	0.797153	0.202847	2	0	0.5	Inf	1.18694	0.593472	0.593472
69449	73333	minus	KP06_gp64	KP06_gp64, UGP_074	putativeBacon (Bacteroidetes-Associated Carbohydrate-binding) domain containing protein	3884	2	2	0	0	NA	1	263_12M	0.769026	0.230974	2	0	1	0	0.514933	0.514933	0
73337	74167	minus	KP06_gp65	KP06_gp65, UGP_075	putative tail protein	830	0	0	0	0	NA	0		0.789009	0.210991	0	0	0	0	0	0	0
74193	76283	minus	KP06_gp66	KP06_gp66, UGP_076	putative Tail fiber protein	2090	1	1	0	0	NA	1	53_4M	0.796748	0.203252	1	0	1	0	0.478469	0.478469	0
76286	78892	minus	KP06_gp67	KP06_gp67, UGP_077	putative tail protein, similar to UGP_073	2606	0	0	0	0	NA	0		0.794528	0.205472	0	0	0	0	0	0	0
78956	79483	minus	KP06_gp68	KP06_gp68, UGP_078	hypothetical protein	527	1	1	0	0	NA	1	383_12M	0.806187	0.193813	1	0	1	0	1.89753	1.89753	0
79480	79719	minus	KP06_gp69	KP06_gp69, UGP_079	hypothetical protein	239	0	0	0	0	NA	0		0.811111	0.188889	0	0	0	0	0	0	0
79729	80262	minus	KP06_gp70	KP06_gp70, UGP_080	hypothetical protein	533	1	1	0	0	NA	1	263_12M	0.804619	0.195381	1	0	1	0	1.87617	1.87617	0
80373	81236	minus	KP06_gp71	KP06_gp71, UGP_081	putative Tail sheath protein	863	1	1	0	0	NA	1	383_12M	0.76196	0.23804	1	0	1	0	1.15875	1.15875	0
81256	81954	minus	KP06_gp72	KP06_gp72, UGP_082	hypothetical protein	698	0	0	0	0	NA	0		0.784931	0.215069	0	0	0	0	0	0	0
81957	83114	minus	KP06_gp73	KP06_gp73, UGP_084	hypothetical protein	1157	1	1	0	0	NA	1	383_12M	0.791307	0.208693	1	0	1	0	0.864304	0.864304	0
83140	84612	minus	KP06_gp74	KP06_gp74, UGP_086	putative Major capsid protein	1472	0	0	0	0	NA	0		0.790677	0.209323	0	0	0	0	0	0	0
84632	85942	minus	KP06_gp75	KP06_gp75, UGP_088	hypothetical protein	1310	1	1	0	0	NA	1	343_12M	0.795067	0.204933	1	0	1	0	0.763359	0.763359	0
86285	88696	minus	KP06_gp76	KP06_gp76, UGP_091	putative Portal protein	2411	1	1	0	0	NA	1	343_12M	0.804035	0.195965	1	0	1	0	0.414766	0.414766	0
88715	90970	minus	KP06_gp77	KP06_gp77, UGP_092	putative Terminase large subunit	2255	0	0	0	0	NA	0		0.79669	0.20331	0	0	0	0	0	0	0
90977	91303	minus	KP06_gp78	KP06_gp78, UGP_093	hypothetical protein	326	1	1	0	0	NA	1	635_12M	0.793068	0.206932	1	0	1	0	3.06748	3.06748	0
91317	91586	minus	KP06_gp79	KP06_gp79	hypothetical protein	269	0	0	0	0	NA	0		0.798765	0.201235	0	0	0	0	0	0	0
91615	92043	minus	KP06_gp80	KP06_gp80, UGP_094	putative Lyzozyme	428	0	0	0	0	NA	0		0.807304	0.192696	0	0	0	0	0	0	0
92047	92244	minus	KP06_gp81	KP06_gp81	hypothetical protein	197	0	0	0	0	NA	0		0.828283	0.171717	0	0	0	0	0	0	0
92248	92598	minus	KP06_gp82	KP06_gp82, UGP_095	putative Membrane protein, contains peptidoglycan-binding domain	350	0	0	0	0	NA	0		0.777778	0.222222	0	0	0	0	0	0	0
92595	93602	minus	KP06_gp83	KP06_gp83, UGP_096	putative PD-(D/E)XK superfamily nuclease	1007	1	1	0	0	NA	1	53_4M	0.804233	0.195767	1	0	1	0	0.993049	0.993049	0
93699	94274	minus	KP06_gp84	KP06_gp84, UGP_097	hypothetical protein	575	1	1	0	0	NA	1	383_12M	0.792824	0.207176	1	0	1	0	1.73913	1.73913	0
94258	94824	minus	KP06_gp85	KP06_gp85, UGP_098	hypothetical protein	566	2	2	0	0	NA	1	635_12M	0.824809	0.175191	2	0	1	0	3.53357	3.53357	0
94942	95481	minus	KP06_gp86	KP06_gp86, UGP_099	hypothetical protein	539	0	0	0	0	NA	0		0.793827	0.206173	0	0	0	0	0	0	0
95491	95631	minus	KP06_gp87	KP06_gp87	hypothetical protein	140	1	1	0	0	NA	1	343_12M	0.813239	0.186761	1	0	1	0	7.14286	7.14286	0
96138	96794	plus	KP06_gp88	KP06_gp88, UGP_102	putative Plasmid replication initiation protein RepL	656	0	0	0	0	NA	0		0.80619	0.19381	0	0	0	0	0	0	0
96908	97065	plus	KP06_gp01	KP06_gp01, UGP_001	hypothetical protein	157	0	0	0	0	NA	0		0	0	0	0	0	0	0	0	0
